# Targeting Rho Kinase in Proliferative Vitreoretinopathy with Netarsudil: Multimodal Preclinical Evidence and Exploratory Clinical Application

**DOI:** 10.64898/2026.11.20.768165

**Authors:** Jeysson Sanchez-Suarez, Bernardo Bach, William P. Miller, Anil Upreti, Nakyung Ryoo, Rose Lin, Dhanesh Amarnani, Daisy Y. Shu, Aruvi Vijikumar, Karim W. Barake, Yvonne Adu-Rutledge, Max Semegran, Bryan A. Kaplan, Audrey L. Gunawan, Jonathan F. Russell, Romy P. Bejjani, Kunho Bae, Padmanabhan Pattabiraman, Anton Lennikov, Elizabeth J. Rossin, Dean Eliott, Edward F Linton, Elliott H Sohn, Michael O’Hare, Leo A. Kim

## Abstract

**Objective:** To investigate the involvement of Rho-kinase signaling in proliferative vitreoretinopathy-associated fibrosis and to evaluate the effects of pharmacologic Rho-kinase inhibition with netarsudil across experimental models and clinical outcomes.

**Design:** Experimental study with in vitro and ex vivo testing in patient-derived models, in vivo evaluation in a rabbit model, and analysis of clinical outcomes in patients with proliferative vitreoretinopathy.

**Samples and Subjects:** Patient-derived primary proliferative vitreoretinopathy cells (C-PVR cells), ex vivo proliferative vitreoretinopathy membrane explants, a rabbit model of proliferative vitreoretinopathy, and patients with grade C proliferative vitreoretinopathy, including a prospective treatment cohort and retrospective controls.

**Methods:** Single-cell RNA sequencing was used to assess Rho-kinase pathway activation in human proliferative vitreoretinopathy membranes. The effects of the Rho-kinase inhibitor netarsudil were evaluated in C-PVR cells using in vitro assays of cytotoxicity, proliferation, cellular migration, and contraction; in ex vivo proliferative vitreoretinopathy membrane explants; in an in vivo rabbit model of proliferative vitreoretinopathy; and through repeated event analysis of clinical outcomes following topical netarsudil administration.

**Main Outcome Measures:** Rho-kinase pathway activation, cytotoxicity and cellular proliferation, cellular migration and contraction, disease severity in an animal model of proliferative vitreoretinopathy, and surgical reoperation rates in patients.

**Results:** Rho-kinase pathway signaling was enriched in fibrotic cell populations within human proliferative vitreoretinopathy membranes. In C-PVR cells, netarsudil exhibited concentration-dependent effects, with cytotoxicity observed at concentrations of 5 µM and higher, whereas at 2.5 µM netarsudil was not cytotoxic and preserved antiproliferative activity while significantly inhibiting cellular migration and contraction. Netarsudil also reduced fibrotic remodeling in ex vivo membrane explants and attenuated disease severity in a rabbit model. In patients with grade C proliferative vitreoretinopathy, required zero reoperations, compared to a 40% rate in untreated eyes from the retrospective cohort (HR = 0.097 [0.0008-0.75], p = 0.02).

**Conclusions:** Rho-kinase signaling is implicated in fibrotic remodeling associated with proliferative vitreoretinopathy. Pharmacologic Rho-kinase inhibition with netarsudil attenuated fibrotic phenotypes across experimental models in a concentration-dependent manner, and topical administration was associated with low reoperation rates, supporting further investigation.
