## Supplemental Table S1 for "Targeting Rho Kinase in Proliferative Vitreoretinopathy with Netarsudil: Multimodal Preclinical Evidence and Exploratory Clinical Application"

### Sheet: Supplemental Table 1
Table S1. List of genes associated with analyzed hallmark pathways.
Hallmark pathway	Symbol	Gene Id	avg_log2FC	p_val	p_val_adj
EMT	THBS1	7057	-1.46781	0	0
EMT	TGM2	7052	-1.13212	5.122e-88	1.9774e-83
EMT	FOXC2	2303	-1.02077	1.93443e-22	7.46806e-18
EMT	COL8A2	1296	-0.982643	2.74871e-05	1
EMT	IGFBP2	3485	-0.89608	0.00369139	1
EMT	WNT5A	7474	-0.776121	5.03691e-57	1.94455e-52
EMT	OXTR	5021	-0.754227	0.13863	1
EMT	GADD45B	4616	-0.732272	1.07321e-112	4.14325e-108
EMT	GREM1	26585	-0.701821	4.60904e-28	1.77937e-23
EMT	GADD45A	1647	-0.628145	1.88858e-26	7.29104e-22
EMT	COL6A2	1292	-0.622317	0.225973	1
EMT	FGF2	2247	-0.558796	6.11297e-119	2.35997e-114
EMT	SERPINE1	5054	-0.549962	0	0
EMT	CADM1	23705	-0.501165	5.61577e-16	2.16802e-11
EMT	IL32	9235	-0.488736	0.0436142	1
EMT	FUCA1	2517	-0.453983	0.478958	1
EMT	PDLIM4	8572	-0.438138	1.24775e-35	4.81705e-31
EMT	ITGA2	3673	-0.435972	7.7329e-17	2.98536e-12
EMT	SPOCK1	6695	-0.432726	1.26928e-152	4.90018e-148
EMT	COL16A1	1307	-0.411016	0.358091	1
EMT	IL6	3569	-0.359316	0.109137	1
EMT	SDC4	6385	-0.351	0.304239	1
EMT	TNFRSF12A	51330	-0.295074	3.32741e-49	1.28458e-44
EMT	JUN	3725	-0.250163	4.14378e-07	0.0159975
EMT	LGALS1	3956	0.255494	0	0
EMT	DST	667	0.257839	6.08398e-147	2.34878e-142
EMT	LOXL1	4016	0.257844	5.00975e-101	1.93407e-96
EMT	P3H1	64175	0.265826	5.42119e-108	2.09291e-103
EMT	ACTA2	59	0.276642	1.66118e-69	6.41317e-65
EMT	VEGFC	7424	0.280015	1.55955e-79	6.02079e-75
EMT	FSTL1	11167	0.28349	4.91091e-135	1.89591e-130
EMT	POSTN	10631	0.295493	1.06814e-17	4.12367e-13
EMT	RHOB	388	0.3087	2.73563e-93	1.05612e-88
EMT	CALU	813	0.329107	4.70638e-305	1.81695e-300
EMT	ECM1	1893	0.333258	2.64003e-37	1.01921e-32
EMT	TPM1	7168	0.334254	4.46835e-265	1.72505e-260
EMT	MMP1	4312	0.33445	2.89289e-30	1.11683e-25
EMT	LRP1	4035	0.336618	2.86808e-213	1.10725e-208
EMT	PCOLCE	5118	0.33672	1.71085e-34	6.60491e-30
EMT	GLIPR1	11010	0.338502	1.42435e-175	5.49883e-171
EMT	MEST	4232	0.340059	5.28457e-55	2.04016e-50
EMT	NID2	22795	0.349426	1.46285e-161	5.64747e-157
EMT	FERMT2	10979	0.356143	3.07199e-164	1.18597e-159
EMT	LOXL2	4017	0.367024	2.3619e-133	9.11836e-129
EMT	DAB2	1601	0.373882	5.4453e-195	2.10221e-190
EMT	LAMA2	3908	0.375211	8.11417e-163	3.13256e-158
EMT	ITGAV	3685	0.375869	3.0684e-193	1.18459e-188
EMT	NT5E	4907	0.394994	2.07035e-135	7.99281e-131
EMT	SFRP1	6422	0.395299	8.85887e-109	3.42006e-104
EMT	THBS2	7058	0.398328	1.39305e-92	5.37802e-88
EMT	CDH2	1000	0.410341	4.73981e-263	1.82985e-258
EMT	PLAUR	5329	0.414384	5.14217e-177	1.98519e-172
EMT	CDH6	1004	0.417378	1.8905e-09	7.29847e-05
EMT	TPM4	7171	0.424725	0	0
EMT	FBN1	2200	0.437317	0	0
EMT	SGCB	6443	0.452016	1.8437e-213	7.11778e-209
EMT	MYL9	10398	0.454702	1.1674e-161	4.50686e-157
EMT	ITGA5	3678	0.456826	8.26531e-239	3.19091e-234
EMT	ITGB1	3688	0.460428	0	0
EMT	COL7A1	1294	0.462783	5.43707e-98	2.09904e-93
EMT	LAMC1	3915	0.467754	0	0
EMT	VIM	7431	0.47125	0	0
EMT	FBN2	2201	0.48133	4.18465e-141	1.61553e-136
EMT	MATN2	4147	0.484941	1.04072e-23	4.0178e-19
EMT	GJA1	2697	0.493007	1.87522e-242	7.23948e-238
EMT	FBLN5	10516	0.51066	5.1051e-43	1.97087e-38
EMT	SPARC	6678	0.51908	0	0
EMT	IL15	3600	0.552373	6.04919e-159	2.33535e-154
EMT	SNAI2	6591	0.608743	1.27502e-55	4.92233e-51
EMT	SAT1	6303	0.610412	1.62588e-252	6.27688e-248
EMT	EDIL3	10085	0.628087	1.51196e-101	5.83706e-97
EMT	CD44	960	0.628811	0	0
EMT	COL11A1	1301	0.642164	1.64109e-158	6.33561e-154
EMT	BDNF	627	0.65164	8.4945e-213	3.27939e-208
EMT	ENO2	2026	0.652725	4.06221e-83	1.56826e-78
EMT	TNFAIP3	7128	0.656893	8.9153e-128	3.44184e-123
EMT	LAMC2	3918	0.771462	7.50806e-38	2.89856e-33
EMT	SLIT2	9353	0.773907	3.15438e-27	1.21778e-22
EMT	SERPINE2	5270	0.783602	0	0
EMT	AREG	374	0.79947	1.26696e-262	4.89121e-258
EMT	ID2	3398	0.88563	1.09684e-189	4.23445e-185
EMT	TIMP3	7078	0.960147	3.63526e-180	1.40343e-175
EMT	TGFBR3	7049	0.976713	0	0
EMT	MMP3	4314	1.00823	9.79445e-16	3.78125e-11
EMT	CTHRC1	115908	1.03901	0	0
EMT	IGFBP3	3486	1.06007	5.60164e-142	2.16257e-137
EMT	COL3A1	1281	1.10781	3.06995e-114	1.18519e-109
EMT	ADAM12	8038	1.1439	0	0
EMT	MXRA5	25878	1.1454	9.59262e-151	3.70333e-146
EMT	ECM2	1842	1.15268	1.40635e-16	5.42934e-12
EMT	COL5A2	1290	1.16286	0	0
EMT	SDC1	6382	1.29801	3.54139e-62	1.36719e-57
EMT	FZD8	8325	1.30514	7.52073e-59	2.90345e-54
EMT	INHBA	3624	1.31163	0	0
EMT	DCN	1634	1.32555	0	0
EMT	TAGLN	6876	1.39864	1.13368e-301	4.3767e-297
EMT	RGS4	5999	1.40666	7.13342e-211	2.75393e-206
EMT	PRRX1	5396	1.57332	4.84986e-83	1.87234e-78
EMT	SCG2	7857	2.00735	0	0
EMT	CXCL12	6387	2.09492	2.8729e-268	1.10911e-263
EMT	IGFBP4	3487	2.17273	0	0
EMT	TNC	3371	2.20382	6.97462e-234	2.69262e-229
EMT	TFPI2	7980	2.25587	0	0
EMT	GEM	2669	2.34945	3.71538e-272	1.43436e-267
ESTROGEN	ITPK1	3705	-0.939507	3.03224e-12	1.17063e-07
ESTROGEN	CCND1	595	-0.847841	0	0
ESTROGEN	ADD3	120	-0.792367	5.03449e-213	1.94362e-208
ESTROGEN	DCXR	51181	-0.692769	5.26645e-98	2.03317e-93
ESTROGEN	CLIC3	9022	-0.656651	0.000135634	1
ESTROGEN	SLC7A5	8140	-0.634768	0.00395107	1
ESTROGEN	PTPN6	5777	-0.506132	0.784517	1
ESTROGEN	BLVRB	645	-0.481443	2.79956e-07	0.010808
ESTROGEN	SLC2A8	29988	-0.476591	0.96138	1
ESTROGEN	DHCR7	1717	-0.450643	0.485031	1
ESTROGEN	SLC22A5	6584	-0.409468	0.138331	1
ESTROGEN	SCNN1A	6337	-0.408089	0.984641	1
ESTROGEN	XRCC3	7517	-0.40172	0.0443352	1
ESTROGEN	PLAAT3	11145	-0.383434	0.901038	1
ESTROGEN	MAPT	4137	-0.354051	0.0188631	1
ESTROGEN	OPN3	23596	-0.339671	0.0452054	1
ESTROGEN	ASS1	445	-0.336447	5.87714e-08	0.00226893
ESTROGEN	PAPSS2	9060	-0.329534	4.97945e-27	1.92237e-22
ESTROGEN	SCARB1	949	-0.323357	3.83661e-15	1.48116e-10
ESTROGEN	ALDH3B1	221	-0.308747	0.425569	1
ESTROGEN	EMP2	2013	-0.30278	0.0270134	1
ESTROGEN	ETFB	2109	-0.301857	8.84365e-248	3.41418e-243
ESTROGEN	SGK1	6446	-0.271008	0.23944	1
ESTROGEN	IL6ST	3572	0.263102	5.5615e-115	2.14707e-110
ESTROGEN	SIAH2	6478	0.274566	1.00848e-35	3.89335e-31
ESTROGEN	AFF1	4299	0.277498	2.26614e-98	8.74865e-94
ESTROGEN	MAPK13	5603	0.277616	1.20091e-28	4.63622e-24
ESTROGEN	FABP5	2171	0.294996	1.35387e-122	5.22676e-118
ESTROGEN	MDK	4192	0.304896	2.34029e-130	9.03493e-126
ESTROGEN	CAV1	857	0.305016	4.93943e-147	1.90691e-142
ESTROGEN	DLG5	9231	0.315349	5.04274e-86	1.9468e-81
ESTROGEN	FARP1	10160	0.316582	4.55519e-71	1.75858e-66
ESTROGEN	JAK1	3716	0.321614	1.3583e-266	5.24384e-262
ESTROGEN	LARGE1	9215	0.327729	1.94853e-21	7.52251e-17
ESTROGEN	MEST	4232	0.340059	5.28457e-55	2.04016e-50
ESTROGEN	DYNLT3	6990	0.360414	2.35299e-139	9.08396e-135
ESTROGEN	UGDH	7358	0.363884	2.70174e-109	1.04303e-104
ESTROGEN	PRSS23	11098	0.372727	0	0
ESTROGEN	NAB2	4665	0.384797	5.70195e-51	2.20129e-46
ESTROGEN	DNAJC1	64215	0.420255	1.3667e-201	5.27629e-197
ESTROGEN	TPD52L1	7164	0.430995	1.96693e-117	7.59352e-113
ESTROGEN	TSPAN13	27075	0.437969	5.60815e-43	2.16508e-38
ESTROGEN	RAB31	11031	0.440578	0	0
ESTROGEN	PTGES	9536	0.44208	2.5317e-184	9.77386e-180
ESTROGEN	ELOVL5	60481	0.469465	2.26487e-208	8.74377e-204
ESTROGEN	RBBP8	5932	0.474291	7.75296e-140	2.99311e-135
ESTROGEN	ATP2B4	493	0.508876	1.23763e-263	4.77801e-259
ESTROGEN	DNAJC12	56521	0.510387	3.99336e-49	1.54168e-44
ESTROGEN	JAK2	3717	0.53666	2.27717e-227	8.79125e-223
ESTROGEN	ISG20	3669	0.54326	1.01057e-11	3.90142e-07
ESTROGEN	SERPINA3	12	0.560188	2.80976e-166	1.08474e-161
ESTROGEN	ACOX2	8309	0.571915	5.34154e-77	2.06216e-72
ESTROGEN	SEMA3B	7869	0.588377	2.32523e-176	8.9768e-172
ESTROGEN	CD44	960	0.628811	0	0
ESTROGEN	SERPINA5	5104	0.642594	1.9344e-36	7.46793e-32
ESTROGEN	SNX10	29887	0.763211	2.2865e-17	8.82727e-13
ESTROGEN	FOS	2353	0.768036	0	0
ESTROGEN	GPER1	2852	0.768444	3.1368e-15	1.21099e-10
ESTROGEN	LAMC2	3918	0.771462	7.50806e-38	2.89856e-33
ESTROGEN	HR	55806	0.782473	3.4263e-127	1.32276e-122
ESTROGEN	AREG	374	0.79947	1.26696e-262	4.89121e-258
ESTROGEN	FOXC1	2296	0.877441	2.81313e-104	1.08604e-99
ESTROGEN	ID2	3398	0.88563	1.09684e-189	4.23445e-185
ESTROGEN	TOB1	10140	0.950256	1.1548e-284	4.4582e-280
ESTROGEN	TOP2A	7153	0.952252	3.31297e-269	1.27901e-264
ESTROGEN	PRKAR2B	5577	1.1705	1.49312e-33	5.76433e-29
ESTROGEN	CXCL12	6387	2.09492	2.8729e-268	1.10911e-263
ESTROGEN	IGFBP4	3487	2.17273	0	0
ESTROGEN	TFPI2	7980	2.25587	0	0
KRAS	ALDH1A3	220	-2.49162	1.24655e-84	4.81244e-80
KRAS	BIRC3	330	-2.08832	2.68299e-55	1.0358e-50
KRAS	IL1B	3553	-1.60663	3.1191e-35	1.20416e-30
KRAS	ITGBL1	9358	-1.56461	6.33093e-09	0.000244412
KRAS	GPRC5B	51704	-1.39365	4.12221e-13	1.59142e-08
KRAS	TNFRSF1B	7133	-1.28489	8.27609e-12	3.19507e-07
KRAS	LIF	3976	-0.913814	5.41355e-05	1
KRAS	PLAU	5328	-0.855303	0.0432121	1
KRAS	SLPI	6590	-0.840703	9.64676e-11	3.72423e-06
KRAS	ANXA10	11199	-0.700165	0.00181649	1
KRAS	CCND2	894	-0.575473	4.83401e-11	1.86622e-06
KRAS	FUCA1	2517	-0.453983	0.478958	1
KRAS	DNMBP	23268	-0.436126	1.45007e-05	0.559814
KRAS	ITGA2	3673	-0.435972	7.7329e-17	2.98536e-12
KRAS	EVI5	7813	-0.414992	6.49917e-84	2.50907e-79
KRAS	PSMB8	5696	-0.392807	6.13251e-87	2.36752e-82
KRAS	MAP3K1	4214	-0.380177	0.00574337	1
KRAS	PCSK1N	27344	-0.337454	0.0502274	1
KRAS	ANGPTL4	51129	-0.323172	3.24072e-22	1.25111e-17
KRAS	AMMECR1	9949	-0.258216	2.66331e-06	0.10282
KRAS	EPHB2	2048	0.250517	1.23478e-101	4.767e-97
KRAS	ERO1A	30001	0.259381	1.50335e-92	5.80383e-88
KRAS	NGF	4803	0.276401	2.45562e-16	9.48018e-12
KRAS	PTBP2	58155	0.284445	3.68009e-110	1.42074e-105
KRAS	SATB1	6304	0.306349	1.36049e-17	5.25229e-13
KRAS	SDCCAG8	10806	0.327745	6.023e-131	2.32524e-126
KRAS	PLEK2	26499	0.339196	5.7473e-16	2.2188e-11
KRAS	JUP	3728	0.349601	1.49692e-65	5.77902e-61
KRAS	AKAP12	9590	0.353279	5.25482e-78	2.02868e-73
KRAS	CTSS	1520	0.357921	1.00928e-22	3.89643e-18
KRAS	SOX9	6662	0.368313	2.51194e-50	9.69759e-46
KRAS	PDCD1LG2	80380	0.374749	5.0435e-19	1.9471e-14
KRAS	HSD11B1	3290	0.401429	5.4828e-93	2.11669e-88
KRAS	VWA5A	4013	0.410779	1.86149e-35	7.18645e-31
KRAS	PLAUR	5329	0.414384	5.14217e-177	1.98519e-172
KRAS	EMP1	2012	0.414984	9.45854e-49	3.65156e-44
KRAS	ST6GAL1	6480	0.417429	1.61368e-43	6.22978e-39
KRAS	GLRX	2745	0.421338	1.7346e-188	6.69659e-184
KRAS	TRIB1	10221	0.424521	1.28748e-56	4.97043e-52
KRAS	TSPAN13	27075	0.437969	5.60815e-43	2.16508e-38
KRAS	SPARCL1	8404	0.457216	1.40471e-21	5.42301e-17
KRAS	ANKH	56172	0.508756	4.18445e-30	1.61545e-25
KRAS	G0S2	50486	0.525223	4.9889e-67	1.92601e-62
KRAS	LY96	23643	0.532278	4.68539e-25	1.80884e-20
KRAS	SERPINA3	12	0.560188	2.80976e-166	1.08474e-161
KRAS	PLAT	5327	0.563369	5.06555e-35	1.95561e-30
KRAS	SEMA3B	7869	0.588377	2.32523e-176	8.9768e-172
KRAS	BTC	685	0.595229	1.03335e-16	3.98936e-12
KRAS	TNFAIP3	7128	0.656893	8.9153e-128	3.44184e-123
KRAS	GPNMB	10457	0.674963	0	0
KRAS	PECAM1	5175	0.678849	3.04167e-51	1.17427e-46
KRAS	IL1RL2	8808	0.689374	3.44923e-133	1.33161e-128
KRAS	DOCK2	1794	0.701888	2.09556e-211	8.09011e-207
KRAS	HDAC9	9734	0.743839	1.44617e-21	5.5831e-17
KRAS	ADGRL4	64123	0.847266	3.12474e-187	1.20634e-182
KRAS	ID2	3398	0.88563	1.09684e-189	4.23445e-185
KRAS	IGFBP3	3486	1.06007	5.60164e-142	2.16257e-137
KRAS	PRDM1	639	1.11653	7.20652e-152	2.78215e-147
KRAS	HKDC1	80201	1.12686	1.58105e-65	6.10379e-61
KRAS	BTBD3	22903	1.13531	0	0
KRAS	MMD	23531	1.23363	0	0
KRAS	MAFB	9935	1.26443	2.89095e-96	1.11608e-91
KRAS	INHBA	3624	1.31163	0	0
KRAS	C3AR1	719	1.31735	3.41796e-32	1.31954e-27
KRAS	GNG11	2791	1.32034	0	0
KRAS	EPB41L3	23136	1.44671	0	0
KRAS	PRRX1	5396	1.57332	4.84986e-83	1.87234e-78
KRAS	EREG	2069	1.59409	2.73945e-116	1.05759e-111
KRAS	BMP2	650	1.63263	0	0
KRAS	F2RL1	2150	1.73081	5.20053e-51	2.00772e-46
KRAS	IL33	90865	2.20722	0	0
MYC1	MCM2	4171	-0.728308	0.0753644	1
MYC1	ODC1	4953	-0.523898	4.12799e-12	1.59365e-07
MYC1	RUVBL2	10856	-0.413899	5.1413e-25	1.98485e-20
MYC1	SNRPA1	6627	-0.368769	3.36785e-05	1
MYC1	SRM	6723	-0.350358	5.25003e-160	2.02683e-155
MYC1	PHB1	5245	-0.330383	1.42449e-125	5.49938e-121
MYC1	SNRPA	6626	-0.317286	0.000938877	1
MYC1	TUFM	7284	-0.308377	2.20381e-155	8.50801e-151
MYC1	PSMD8	5714	-0.304023	3.29686e-184	1.27279e-179
MYC1	POLD2	5425	-0.303386	8.62291e-08	0.00332896
MYC1	MRPL23	6150	-0.291696	0.24854	1
MYC1	RRP9	9136	-0.288559	0.39181	1
MYC1	NOP16	51491	-0.275256	0.0262395	1
MYC1	PA2G4	5036	-0.274223	1.57802e-90	6.09212e-86
MYC1	NOP56	10528	-0.271523	1.79793e-43	6.94108e-39
MYC1	NHP2	55651	-0.258531	3.52903e-80	1.36242e-75
MYC1	RPS5	6193	-0.252474	0	0
MYC1	NOLC1	9221	-0.251106	3.13442e-22	1.21007e-17
MYC1	CCT7	10574	-0.250152	9.1127e-52	3.51805e-47
MYC1	IFRD1	3475	0.277161	1.28222e-76	4.95015e-72
MYC1	CANX	821	0.289283	0	0
MYC1	CDK2	1017	0.29205	1.53731e-19	5.93492e-15
MYC2	PES1	23481	-0.352299	0.00283827	1
MYC2	SRM	6723	-0.350358	5.25003e-160	2.02683e-155
MYC2	LAS1L	81887	-0.34526	0.00237471	1
MYC2	PHB1	5245	-0.330383	1.42449e-125	5.49938e-121
MYC2	PUS1	80324	-0.311371	0.000893433	1
MYC2	IMP4	92856	-0.309577	2.26426e-07	0.00874139
MYC2	FARSA	2193	-0.303786	0.895531	1
MYC2	TBRG4	9238	-0.303497	0.116387	1
MYC2	MRTO4	51154	-0.289219	8.20071e-06	0.316596
MYC2	RRP9	9136	-0.288559	0.39181	1
MYC2	NOP16	51491	-0.275256	0.0262395	1
MYC2	PA2G4	5036	-0.274223	1.57802e-90	6.09212e-86
MYC2	NOP56	10528	-0.271523	1.79793e-43	6.94108e-39
MYC2	PPAN	56342	-0.264007	0.00126076	1
MYC2	EXOSC5	56915	-0.262787	0.623233	1
MYC2	GRWD1	83743	-0.257709	1.06807e-06	0.0412339
MYC2	NOLC1	9221	-0.251106	3.13442e-22	1.21007e-17
P53	IL1A	3552	-2.4136	1.20218e-21	4.64113e-17
P53	OSGIN1	29948	-1.30619	3.68212e-21	1.42152e-16
P53	LIF	3976	-0.913814	5.41355e-05	1
P53	RRAD	6236	-0.864907	0.0968343	1
P53	TXNIP	10628	-0.805831	0	0
P53	SLC7A11	23657	-0.802119	1.05806e-110	4.08474e-106
P53	ABAT	18	-0.779753	0.00115125	1
P53	JAG2	3714	-0.778748	0.291686	1
P53	VDR	7421	-0.724619	1.88877e-13	7.29179e-09
P53	TM4SF1	4071	-0.711636	0	0
P53	DCXR	51181	-0.692769	5.26645e-98	2.03317e-93
P53	GADD45A	1647	-0.628145	1.88858e-26	7.29104e-22
P53	PDGFA	5154	-0.621539	0.395144	1
P53	CCND2	894	-0.575473	4.83401e-11	1.86622e-06
P53	IER3	8870	-0.53272	1.38479e-297	5.34612e-293
P53	CDKN1A	1026	-0.52594	4.50191e-123	1.73801e-118
P53	CCND3	896	-0.514742	2.90429e-119	1.12123e-114
P53	PTPRE	5791	-0.460127	1.37137e-234	5.2943e-230
P53	FUCA1	2517	-0.453983	0.478958	1
P53	MXD4	10608	-0.447643	2.46339e-172	9.51016e-168
P53	EPHX1	2052	-0.445112	8.19989e-94	3.16565e-89
P53	MKNK2	2872	-0.401684	5.13904e-50	1.98398e-45
P53	EPHA2	1969	-0.391915	0.0971088	1
P53	VAMP8	8673	-0.345454	0.16554	1
P53	RAD51C	5889	-0.335384	0.0746394	1
P53	BAIAP2	10458	-0.328008	0.00725394	1
P53	PLK2	10769	-0.319924	9.18587e-13	3.5463e-08
P53	NINJ1	4814	-0.318889	6.04816e-40	2.33495e-35
P53	DDB2	1643	-0.318149	0.00361552	1
P53	FDXR	2232	-0.315872	0.0691168	1
P53	EI24	9538	-0.30348	1.22142e-22	4.71542e-18
P53	TAP1	6890	-0.299058	0.0156431	1
P53	PLXNB2	23654	-0.27522	0.412139	1
P53	TSPYL2	64061	-0.265606	0.0434927	1
P53	FOXO3	2309	-0.257909	5.20702e-08	0.00201022
P53	SLC3A2	6520	-0.256084	4.16327e-19	1.60727e-14
P53	STOM	2040	-0.25544	0.000391884	1
P53	EPS8L2	64787	-0.253663	0.005163	1
P53	JUN	3725	-0.250163	4.14378e-07	0.0159975
P53	PROCR	10544	0.25526	7.27657e-100	2.80919e-95
P53	RB1	5925	0.26086	1.14151e-115	4.40693e-111
P53	CSRNP2	81566	0.264977	6.7819e-57	2.61822e-52
P53	IFI30	10437	0.265525	3.34411e-41	1.29103e-36
P53	KIF13B	23303	0.28138	1.69325e-84	6.53696e-80
P53	F2R	2149	0.286555	2.11411e-115	8.16174e-111
P53	HMOX1	3162	0.295951	4.56225e-113	1.7613e-108
P53	PMM1	5372	0.309918	1.72963e-49	6.67743e-45
P53	APAF1	317	0.333495	2.39305e-72	9.23861e-68
P53	DDIT3	1649	0.40031	4.29577e-93	1.65842e-88
P53	VWA5A	4013	0.410779	1.86149e-35	7.18645e-31
P53	ZNF365	22891	0.416155	6.07055e-21	2.3436e-16
P53	ABCC5	10057	0.423937	8.79522e-137	3.39548e-132
P53	TPD52L1	7164	0.430995	1.96693e-117	7.59352e-113
P53	S100A10	6281	0.495167	0	0
P53	BTG1	694	0.563211	9.6536e-294	3.72687e-289
P53	GM2A	2760	0.608187	2.00569e-171	7.74317e-167
P53	SAT1	6303	0.610412	1.62588e-252	6.27688e-248
P53	NUPR1	26471	0.699235	0	0
P53	SPHK1	8877	0.727613	1.07472e-289	4.14906e-285
P53	S100A4	6275	0.730004	7.12345e-20	2.75008e-15
P53	FOS	2353	0.768036	0	0
P53	CDKN2B	1030	0.814104	1.31279e-117	5.06816e-113
P53	TOB1	10140	0.950256	1.1548e-284	4.4582e-280
P53	SDC1	6382	1.29801	3.54139e-62	1.36719e-57
P53	BMP2	650	1.63263	0	0
ROS	TXNRD1	7296	-1.09268	0	0
ROS	NQO1	1728	-1.09039	0	0
ROS	FTL	2512	-0.578138	0	0
ROS	G6PD	2539	-0.568869	7.68198e-186	2.9657e-181
ROS	GPX3	2878	-0.539332	0.000422429	1
ROS	MBP	4155	-0.535479	5.69995e-19	2.20052e-14
ROS	ERCC2	2068	-0.460961	0.23603	1
ROS	PRDX1	5052	-0.459072	0	0
ROS	SRXN1	140809	-0.451952	0.669887	1
ROS	TXN	7295	-0.379955	1.93443e-301	7.46805e-297
ROS	TXNRD2	10587	-0.373036	0.351409	1
ROS	GSR	2936	-0.372537	0.0970888	1
ROS	PRDX6	9588	-0.368056	0	0
ROS	HMOX2	3163	-0.30999	0.00480202	1
ROS	GCLM	2730	-0.306222	1.05222e-37	4.0622e-33
ROS	PRDX2	7001	-0.283434	4.34512e-255	1.67748e-250
ROS	MGST1	4257	-0.282507	4.20294e-263	1.62259e-258
ROS	CDKN2D	1032	0.266369	2.42825e-18	9.37449e-14
ROS	SELENOS	55829	0.273424	1.40092e-137	5.40837e-133
ROS	NDUFB4	4710	0.360645	2.27407e-253	8.77926e-249
ROS	GLRX	2745	0.421338	1.7346e-188	6.69659e-184
TNF	IL1A	3552	-2.4136	1.20218e-21	4.64113e-17
TNF	BIRC3	330	-2.08832	2.68299e-55	1.0358e-50
TNF	IL1B	3553	-1.60663	3.1191e-35	1.20416e-30
TNF	TIPARP	25976	-1.53213	0	0
TNF	EDN1	1906	-1.30393	7.34224e-11	2.83455e-06
TNF	SLC16A6	9120	-1.1651	2.4606e-52	9.49938e-48
TNF	SMAD3	4088	-1.10922	0	0
TNF	CCL2	6347	-1.02595	0	0
TNF	FOSL1	8061	-0.980239	8.46195e-70	3.26682e-65
TNF	RCAN1	1827	-0.915247	7.72848e-51	2.98366e-46
TNF	LIF	3976	-0.913814	5.41355e-05	1
TNF	IL15RA	3601	-0.873154	1.93478e-05	0.746941
TNF	PLAU	5328	-0.855303	0.0432121	1
TNF	CCND1	595	-0.847841	0	0
TNF	MAFF	23764	-0.833117	0.000625154	1
TNF	F3	2152	-0.818638	0	0
TNF	KLF2	10365	-0.73514	0.00241044	1
TNF	GADD45B	4616	-0.732272	1.07321e-112	4.14325e-108
TNF	IRS2	8660	-0.727815	1.02975e-52	3.97544e-48
TNF	B4GALT5	9334	-0.691699	2.25317e-67	8.69857e-63
TNF	NFE2L2	4780	-0.661527	0	0
TNF	GADD45A	1647	-0.628145	1.88858e-26	7.29104e-22
TNF	IRF1	3659	-0.60161	6.14034e-17	2.37054e-12
TNF	SERPINE1	5054	-0.549962	0	0
TNF	LDLR	3949	-0.54506	1.21166e-34	4.67775e-30
TNF	IER3	8870	-0.53272	1.38479e-297	5.34612e-293
TNF	NFKBIE	4794	-0.532602	0.915069	1
TNF	CDKN1A	1026	-0.52594	4.50191e-123	1.73801e-118
TNF	CSF1	1435	-0.498316	2.12874e-09	8.21822e-05
TNF	TNIP1	10318	-0.472209	3.67183e-51	1.41755e-46
TNF	KLF9	687	-0.466521	1.04514e-91	4.03485e-87
TNF	SLC2A6	11182	-0.462272	8.94421e-06	0.3453
TNF	PTPRE	5791	-0.460127	1.37137e-234	5.2943e-230
TNF	ICAM1	3383	-0.425306	1.50484e-32	5.80959e-28
TNF	IL18	3606	-0.397993	0.0686014	1
TNF	TNFAIP2	7127	-0.393943	0.270317	1
TNF	TLR2	7097	-0.362761	0.13404	1
TNF	IL6	3569	-0.359316	0.109137	1
TNF	SDC4	6385	-0.351	0.304239	1
TNF	CEBPD	1052	-0.333866	1.42277e-53	5.49276e-49
TNF	PLK2	10769	-0.319924	9.18587e-13	3.5463e-08
TNF	IFNGR2	3460	-0.319869	9.70922e-30	3.74834e-25
TNF	NINJ1	4814	-0.318889	6.04816e-40	2.33495e-35
TNF	TAP1	6890	-0.299058	0.0156431	1
TNF	SQSTM1	8878	-0.278544	6.2452e-82	2.41102e-77
TNF	PHLDA1	22822	-0.271107	0.765963	1
TNF	SGK1	6446	-0.271008	0.23944	1
TNF	ZC3H12A	80149	-0.266987	0.000407831	1
TNF	CFLAR	8837	-0.263779	1.86557e-18	7.20223e-14
TNF	BCL3	602	-0.257904	0.270827	1
TNF	EHD1	10938	-0.252431	9.70679e-07	0.037474
TNF	JUN	3725	-0.250163	4.14378e-07	0.0159975
TNF	IL6ST	3572	0.263102	5.5615e-115	2.14707e-110
TNF	LAMB3	3914	0.293141	1.03174e-11	3.98313e-07
TNF	RHOB	388	0.3087	2.73563e-93	1.05612e-88
TNF	CLCF1	23529	0.310515	1.15964e-88	4.47689e-84
TNF	CEBPB	1051	0.310887	3.54222e-184	1.36751e-179
TNF	RIPK2	8767	0.332303	9.97597e-97	3.85132e-92
TNF	NFIL3	4783	0.334834	3.52602e-117	1.36126e-112
TNF	SOCS3	9021	0.336808	8.47473e-72	3.27176e-67
TNF	CXCL3	2921	0.366502	4.27534e-122	1.65054e-117
TNF	RIGI	23586	0.399103	1.16021e-125	4.47909e-121
TNF	BHLHE40	8553	0.402857	1.8247e-72	7.04446e-68
TNF	PLAUR	5329	0.414384	5.14217e-177	1.98519e-172
TNF	DUSP1	1843	0.422212	5.83922e-165	2.25429e-160
TNF	TRIB1	10221	0.424521	1.28748e-56	4.97043e-52
TNF	FOSB	2354	0.440686	4.28801e-66	1.65543e-61
TNF	KLF6	1316	0.46183	3.21375e-131	1.2407e-126
TNF	NAMPT	10135	0.471807	0	0
TNF	PTGER4	5734	0.514106	2.43938e-29	9.41747e-25
TNF	G0S2	50486	0.525223	4.9889e-67	1.92601e-62
TNF	PANX1	24145	0.539563	4.40868e-133	1.70201e-128
TNF	GCH1	2643	0.544831	1.38227e-117	5.33639e-113
TNF	BTG1	694	0.563211	9.6536e-294	3.72687e-289
TNF	DUSP5	1847	0.598297	8.99384e-22	3.47216e-17
TNF	SAT1	6303	0.610412	1.62588e-252	6.27688e-248
TNF	DUSP4	1846	0.613043	3.57297e-276	1.37938e-271
TNF	CD44	960	0.628811	0	0
TNF	TNFAIP3	7128	0.656893	8.9153e-128	3.44184e-123
TNF	SPHK1	8877	0.727613	1.07472e-289	4.14906e-285
TNF	BCL6	604	0.763231	0	0
TNF	FOS	2353	0.768036	0	0
TNF	AREG	374	0.79947	1.26696e-262	4.89121e-258
TNF	ID2	3398	0.88563	1.09684e-189	4.23445e-185
TNF	SIK1	150094	0.911032	2.18381e-272	8.43083e-268
TNF	JAG1	182	0.936834	6.63013e-36	2.55963e-31
TNF	PLPP3	8613	1.07943	1.19877e-273	4.62796e-269
TNF	TNFAIP6	7130	1.15174	0	0
TNF	ACKR3	57007	1.28399	8.09656e-19	3.12576e-14
TNF	INHBA	3624	1.31163	0	0
TNF	PDE4B	5142	1.39104	0	0
TNF	NR4A2	4929	1.42656	9.02054e-109	3.48247e-104
TNF	BMP2	650	1.63263	0	0
TNF	F2RL1	2150	1.73081	5.20053e-51	2.00772e-46
TNF	KYNU	8942	2.03558	0	0
TNF	TNC	3371	2.20382	6.97462e-234	2.69262e-229
TNF	GEM	2669	2.34945	3.71538e-272	1.43436e-267
UV	SMAD3	4088	-1.10922	0	0
UV	CELF2	10659	-0.905538	8.71438e-07	0.0336427
UV	F3	2152	-0.818638	0	0
UV	ADD3	120	-0.792367	5.03449e-213	1.94362e-208
UV	INSIG1	3638	-0.688339	2.72182e-06	0.105079
UV	PIK3R3	8503	-0.565435	6.13011e-13	2.36659e-08
UV	SERPINE1	5054	-0.549962	0	0
UV	LDLR	3949	-0.54506	1.21166e-34	4.67775e-30
UV	DDAH1	23576	-0.490451	4.18361e-15	1.61513e-10
UV	MT1E	4493	-0.451081	9.05835e-169	3.49707e-164
UV	PRKCA	5578	-0.439319	6.7317e-92	2.59884e-87
UV	PTPRM	5797	-0.431539	9.4622e-136	3.65298e-131
UV	KCNMA1	3778	-0.384169	0.000197424	1
UV	SYNJ2	8871	-0.376632	0.0169091	1
UV	SMAD7	4092	-0.323685	0.00130306	1
UV	CDKN1B	1027	-0.275109	0.0582126	1
UV	ACVR2A	92	-0.26896	0.304409	1
UV	ERBB2	2064	-0.266185	0.000290853	1
UV	AKT3	10000	0.250446	8.49529e-96	3.27969e-91
UV	PLCB4	5332	0.250994	8.27205e-92	3.19351e-87
UV	RASA2	5922	0.253454	3.05959e-80	1.18118e-75
UV	DYRK1A	1859	0.254814	3.9131e-85	1.51069e-80
UV	FZD2	2535	0.265778	2.79091e-80	1.07746e-75
UV	PIK3CD	5293	0.278116	1.13531e-12	4.38296e-08
UV	CAV1	857	0.305016	4.93943e-147	1.90691e-142
UV	MGLL	11343	0.312821	4.25903e-46	1.64424e-41
UV	CDC42BPA	8476	0.313921	4.72054e-142	1.82241e-137
UV	SLC22A18	5002	0.314296	6.29848e-79	2.43159e-74
UV	IGF1R	3480	0.315787	2.81128e-148	1.08532e-143
UV	SCN8A	6334	0.340168	5.57536e-08	0.00215242
UV	MIOS	54468	0.368772	1.65254e-107	6.37978e-103
UV	SIPA1L1	26037	0.371447	3.62441e-150	1.39924e-145
UV	DAB2	1601	0.373882	5.4453e-195	2.10221e-190
UV	SYNE1	23345	0.392978	7.5317e-123	2.90769e-118
UV	MMP16	4325	0.395083	9.50816e-131	3.67072e-126
UV	BHLHE40	8553	0.402857	1.8247e-72	7.04446e-68
UV	DUSP1	1843	0.422212	5.83922e-165	2.25429e-160
UV	LAMC1	3915	0.467754	0	0
UV	FYN	2534	0.468344	7.73636e-179	2.9867e-174
UV	ATXN1	6310	0.477815	1.90701e-260	7.36222e-256
UV	GJA1	2697	0.493007	1.87522e-242	7.23948e-238
UV	TGFBR2	7048	0.495716	0	0
UV	ATP2B4	493	0.508876	1.23763e-263	4.77801e-259
UV	FBLN5	10516	0.51066	5.1051e-43	1.97087e-38
UV	LPAR1	1902	0.523345	6.39845e-48	2.47018e-43
UV	DBP	1628	0.539791	6.91921e-98	2.67123e-93
UV	IRS1	3667	0.543118	8.95486e-182	3.45711e-177
UV	PPARG	5468	0.576161	3.32418e-193	1.28333e-188
UV	EFEMP1	2202	0.585899	0	0
UV	SNAI2	6591	0.608743	1.27502e-55	4.92233e-51
UV	COL11A1	1301	0.642164	1.64109e-158	6.33561e-154
UV	BDNF	627	0.65164	8.4945e-213	3.27939e-208
UV	RUNX1	861	0.772818	0	0
UV	LTBP1	4052	0.838425	0	0
UV	KALRN	8997	0.927159	2.57189e-173	9.92902e-169
UV	TGFBR3	7049	0.976713	0	0
UV	SDC2	6383	1.01882	3.58994e-217	1.38593e-212
UV	COL3A1	1281	1.10781	3.06995e-114	1.18519e-109
UV	COL5A2	1290	1.16286	0	0
UV	PRKAR2B	5577	1.1705	1.49312e-33	5.76433e-29
UV	RND3	390	1.17343	0	0
UV	RGS4	5999	1.40666	7.13342e-211	2.75393e-206
UV	AMPH	273	1.6782	0	0
UV	PTGFR	5737	2.04862	0	0
UV	IGFBP5	3488	2.77371	3.76192e-72	1.45233e-67
